# The addiction-susceptibility TaqIA/Ankyrin repeat and kinase domain containing 1 kinase (ANKK1) controls reward and metabolism through dopamine receptor type 2 (DR2)-expressing neurons

**DOI:** 10.1101/2022.08.12.503577

**Authors:** Enrica Montalban, Roman Walle, Julien Castel, Anthony Ansoult, Rim Hassouna, Ewout Foppen, Xi Fang, Zach Hutelin, Sophie Mickus, Emily Perszyk, Anna Petitbon, Jérémy Berthelet, Fernando Rodrigues-Lima, Alberto Cebrian-Serrano, Giuseppe Gangarossa, Claire Martin, Pierre Trifilieff, Clémentine Bosch-Bouju, Dana. M Small, Serge Luquet

## Abstract

Significant evidence highlights the importance of genetic variants in the development of psychiatric and metabolic conditions. Among these, the Taq1A polymorphism is one of the most commonly studied in psychiatry. TaqIA is located in the gene that codes for the Ankyrin repeat and kinase domain containing 1 kinase (ANKK1) near the dopamine D2 dopamine receptor (DR2) gene. Depending on race it affects 30 to 80% of the population and its homozygous expression of the A1 allele correlates with a 30 to 40% reduction of striatal DR2, a typical feature of addiction, over-eating and other psychiatric pathologies. The mechanisms by which the variant influences dopamine signaling and behavior is unknown. Here we used transgenic and viral-mediated strategies to reveal the role of ANKK1 in the regulation of activity and functions of the striatum. We found that *Ankk1* is preferentially enriched in striatal DR2 expressing neurons and that Ankk1 loss-of-function in dorsal and ventral striatum leads to alteration in learning, impulsive, and flexible behaviors resembling the endophenotypes described in A1 carriers. We also observed an unsuspected role of ANKK1 in striatal DR2-expressing neurons in the ventral striatum in the regulation of energy homeostasis and documented differential nutrient partitioning in humans with versus without the A1 allele. Overall, our data demonstrate that the Ankk1 gene is necessary for the integrity of striatal functions and reveal a new role for ANKK1 in the regulation of body metabolism.
