## Supplemental Statistic information for "The addiction-susceptibility TaqIA/Ankyrin repeat and kinase domain containing 1 kinase (ANKK1) controls reward and metabolism through dopamine receptor type 2 (DR2)-expressing neurons"

### Sheet: Figure1
	Figure panels		n	Statistical Analysis		F-Value	p-value	Multiple compairasons
	Fig 1-AI				Anderson-Darling		n too small
					D'agostino Pearson test		n too small
		Ankk1 mRNA level DS vs Nac, full tissu	Nac/DS=5	Normality test	Shapiro Wilk-test		Nac=0.5653 DS=0.5159
					Kolmorogrov-Smirnov		Nac>0.1000 DS>0.1000
				Two-tailed Mann Withney unpaired T-Test			p=0.0079
	Fig 1-BI		Nac-DR1 SPNs=15		Nac-DS	F(1,56)=8,643	p=0.0048	Tukey's multiple comparison test
		Ankk1 mRNA level DR1-SPNs vs DR2-SPNs and DS vs Nac	Nac-DR2 SPNs=14	2way-ANOVA	D1-SPNs/D2-SPNs	F(1,56)=8,250	p=0.0057	Nac-D1 vs Nac-D2 p<0.0001
			DS-DR1 SPNs=15		Interaction	F(1,56)=319,9	p<0.0001	DS-D1 vs Nac-D2 p<0.0001
			DS-DR2 SPNs=16					Nac-D1 vs DS-D1 ns Nac-D2 vs DS-D2 p=0.0007
	Fig 1-CI		Saline n=5					Dunett's multiple comparison test
		Ankk1 mRNA level NAc in response to apomorphine	Apomoprhine 1h n=5	Ordinary One-way ANOVA	Treatment	F(2,13)=11,47	p=0.0013	Vehicle vs 1h p=0.0012
			Apomoprhine 3h n=6					Vehicle vs 3h p=0.0045
	Fig 1-CII		Saline n=6					Dunett's multiple comparison test
		Ankk1 mRNA level DS in response to apomorphine	Apomoprhine 1h n=6	Ordinary One-way ANOVA	Treatment	F(2,15)=20,87	p<0.0001	Vehicle vs 1h p<0.0001
			Apomoprhine 3h n=6					Vehicle vs 3h p=0.0046
	Fig 1-F				Anderson-Darling		Ankk1 lox/lox n too small Ankk1 Δ-DR2 N p=0.7
		Ankk1 mRNA level Ankk1 lox/lox vs Ankk1 Ankk1 Δ-DR2 N	Ankk1 lox/lox n=11		D'agostino Pearson test		Ankk1 lox/lox p=0.12 Ankk1 Δ-DR2 N p=0.56
			Ankk1 Ankk1 Δ-DR2 N n=11	Normality test	Shapiro Wilk-test		Ankk1 lox/lox p=0.82 Ankk1 Δ-DR2 N p=0.95
					Kolmorogrov-Smirnov		Ankk1 lox/lox p=0.25 Ankk1 Δ-DR2 N p=0.14
				Two-tailed Mann Withney unpaired T-Test			p=0.0473
	Fig 1-G				Anderson-Darling		Drd2-CRE n too small Ankk1 Δ-DR2 N p=0.58
		Drd2 mRNA level Drd2-CRE vs Ankk1 Ankk1 Δ-DR2 N	Ankk1 lox/lox n=7		D'agostino Pearson test		Drd2-CRE n too small Ankk1 Δ-DR2 N p=0.12
			Ankk1 Ankk1 Δ-DR2 N n=9	Normality test	Shapiro Wilk-test		Drd2-CRE n too small Ankk1 Δ-DR2 N p=0.12
					Kolmorogrov-Smirnov		Drd2-CRE p=0.23 Ankk1 Δ-DR2 N p=0.24
				Two-tailed Mann Withney unpaired T-Test			p=0.0418
	Fig 1-H				Genotype	F(1,34)=11,21	p=0.0020	Tukey's multiple comparison test
		Haloperidol effect on Ankk1 lox/lox and Ankk1 Ankk1 Δ-DR2	Ankk1 lox/lox n=18	2way-ANOVA	Time	F(4,774, 161,3)=18,76	p<0.0001	line 6 p=0.018
			Ankk1 Ankk1 Δ-DR2 N n=18		Interaction	F(8,272)=3,48	p=0.0008
					Subjects		p<0.0001

### Sheet: Figure2
	Figure panels		n	Statistical Analysis		F-Value	p-value	Multiple compairasons
	Fig2-C			Normality test	Anderson-Darling		Dr2+-SPNs p=0,0309 Ankk1 Δ-DR2 N p=0,0082
		sEPSC events/s	Dr2+-SPNs n= 15 Ankk1 Δ-DR2 N n=14		D'agostino Pearson test		Dr2+-SPNs p=0,0309 Ankk1 Δ-DR2 N p=0,0002
		(Frequency)			Shapiro Wilk-test		Dr2+-SPNs p=0,0062 Ankk1 Δ-DR2 N p=0,0006
					Kolmorogrov-Smirnov		Dr2+-SPNs p=0,1928 Ankk1 Δ-DR2 Np=0,3617
				Two-tailed Mann Withney unpaired T-Test Drd2+-SPNs vs Ankk1 Δ-DR2 N			p=0.3926
	Fig2-C			Normality test	Anderson-Darling		Dr2+-SPNs p=0,0054 Ankk1 Δ-DR2 N p=0,4540
		sEPSC events/s	Dr2+-SPNs n= 15 Ankk1 Δ-DR2 N n=12		D'agostino Pearson test		Dr2+-SPNs p=0.1465 Ankk1 Δ-DR2 N p=0.8565
		(Amplitude)			Shapiro Wilk-test		Dr2+-SPNs p=0,0083 Ankk1 Δ-DR2 N p=05512
					Kolmorogrov-Smirnov		Drd2+-SPNs p=0.013 Ankk1 Δ-DR2 N p>0.1000
				Two-tailed Mann Withney unpaired T-Test			p=0.0977
	Fig2-D			Normality test	Anderson-Darling		Dr2+-SPNs n too small Ankk1 Δ-DR2 N p=n too small
		sIPSC events/s	Dr2+-SPNs n= 6 Ankk1 Δ-DR2 N n=6		D'agostino Pearson test		Dr2+-SPNs n too small Ankk1 Δ-DR2 N p=n too small
		(Frequency)			Shapiro Wilk-test		Dr2+-SPNs n too small Ankk1 Δ-DR2 N p=n too small
					Kolmorogrov-Smirnov		Dr2+-SPNs n too small Ankk1 Δ-DR2 N p=n too small
				Two-tailed Mann Withney unpaired T-Test			p=0.5728
	Fig2-D			Normality test	Anderson-Darling		Dr2+-SPNs n too small Ankk1 Δ-DR2 N p=n too small
		sIPSC events/s	Dr2+-DPNs n= 6 Ankk1 Δ-DR2 N n=6		D'agostino Pearson test		Dr2+-SPNs n too small Ankk1 Δ-DR2 N p=n too small
		(Amplitude)			Shapiro Wilk-test		Dr2+-SPNs n too small Ankk1 Δ-DR2 N p=n too small
					Kolmorogrov-Smirnov		Dr2+-SPNs n too small Ankk1 Δ-DR2 N p=n too small
				Two-tailed Mann Withney unpaired T-Test			p=0.4136
	Fig2-E			Normality test	Anderson-Darling		Dr2+-SPNs p=0.6839 Ankk1 Δ-DR2 N p=0.7303
		Paired pulse Ratio	Dr2+-SPNs n= 17 Ankk1 Δ-DR2 N n=16		D'agostino Pearson test		Dr2+-SPNs p=0.3786 Ankk1 Δ-DR2 N p=0.2639
					Shapiro Wilk-test		Dr2+-SPNs p=0.5378 Ankk1 Δ-DR2 N p=0.7243
					Kolmorogrov-Smirnov		Dr2+-SPNs p>0.1000 Ankk1 Δ-DR2 Np>0.1000
				Two-tailed Mann Withney unpaired T-Test			p=0.0171
	Fig2-F			Comparison of survival Curves	Log-rank (Mantel-Cox) Test		p<0.0001 Chi square 191.4 df 3
		E/S Coupling	Dr2+-n= 18 Ankk1 Δ-DR2 N n=10		Logrank test for trend		p<0.0001 Chi square 89.97 df 1
					Gehan-Breslow-Wilcoxon test		p<0.0001 Chi square 124.0 df 3

### Sheet: Figure 3
	Figure panels		n	Statistical Analysis		F-Value	p-value	Multiple compairasons
	Fig3-A	T-maze			Interaction	F(5, 110)=1.759	p=0.12
		Ankk1 lox/lox vs Ankk1 Δ-DR2 N	Ankk1 lox/lox n=12	2way-ANOVA	Learning	F(3.301, 72.61)=2.929	p=0.0348
		(Learning phase)	Ankk1 Δ-DR2 N n=12		Genotype	F(1, 22)=40.99	p<0.0001
					Subject	F(22, 110)=1.161	p=0.2981
	Fig3-B	Operant conditioning			Interaction	F(1, 33)=7.17	p=0.0115	Sidak's multiple compairson test
		Ankk1 lox/lox vs Ankk1 Δ-DR2 N	Ankk1 lox/lox n=18 Ankk1 Δ-DR2 N n=18	2way-ANOVA	Learning	F(1, 33)=266.5	p<0.0001	FR1 p=0.98 FR5 p=0.0140
					Genotype	F(1, 33)=2.928	p=0.0964
					Subject	F(33, 33)=3.383	p=0.0004
	Fig3-C	Body weight		Normality test	Anderson-Darling		Ankk1 lox/lox p=0.0759 Ankk1 Δ-DR2 N p=0.0333
		Ankk1 lox/lox vs Ankk1 Δ-DR2 N	Ankk1 lox/lox n=24		D'agostino Pearson test		Ankk1 lox/lox p=0.1968 Ankk1 Δ-DR2 N p=0.0053
			Ankk1 Δ-DR2 N n=24		Shapiro Wilk-test		Ankk1 lox/lox p=0.0705 Ankk1 Δ-DR2 N p=0.0371
					Kolmorogrov-Smirnov		Ankk1 lox/lox p>0.1000 Ankk1 Δ-DR2 N p=0.075
				Two-tailed Mann Withney unpaired T-Test			p=0.4834
	Fig3-D	Lean Mass		Normality test	Anderson-Darling		Ankk1 lox/lox p=0.0080 Ankk1 Δ-DR2 N p=0.1121
		Ankk1 lox/lox vs Ankk1 Δ-DR2 N	Ankk1 lox/lox n=24		D'agostino Pearson test		Ankk1 lox/lox p=0.0059 Ankk1 Δ-DR2 N p=0.043
			Ankk1 Δ-DR2 N n=24		Shapiro Wilk-test		Ankk1 lox/lox p=0.0102 Ankk1 Δ-DR2 N p=0.1189
					Kolmorogrov-Smirnov		Ankk1 lox/lox p=0.064 Ankk1 Δ-DR2 N p>0.1000
				Two-tailed Mann Withney unpaired T-Test			p=0.3435
	Fig3-E	Fat Mass		Normality test	Anderson-Darling		Ankk1 lox/lox p=0.5320 Ankk1 Δ-DR2 N p=0.6916
		Ankk1 lox/lox vs Ankk1 Δ-DR2 N	Ankk1 lox/lox n=24		D'agostino Pearson test		Ankk1 lox/lox p=0.7774 Ankk1 Δ-DR2 N p=0.6517
			Ankk1 Δ-DR2 N n=24		Shapiro Wilk-test		Ankk1 lox/lox p=0,7037 Ankk1 Δ-DR2 N p=0,8481
					Kolmorogrov-Smirnov		Ankk1 lox/lox p>0.1000 Ankk1 Δ-DR2 N p>0.1000
				Two-tailed T-Test			p=0.3727 t=0.9001, df=46
	Fig3-F	% of Fat Mass		Normality test	Anderson-Darling		Ankk1 lox/lox p=0,5289 Ankk1 Δ-DR2 N p=0,5752
		Ankk1 lox/lox vs Ankk1 Δ-DR2 N	Ankk1 lox/lox n=24		D'agostino Pearson test		Ankk1 lox/lox p=0.5297 Ankk1 Δ-DR2 N p=0.4815
			Ankk1 Δ-DR2 N n=24		Shapiro Wilk-test		Ankk1 lox/lox p=0.4632 Ankk1 Δ-DR2 N p=0.3612
					Kolmorogrov-Smirnov		Ankk1 lox/lox p>0.100 Ankk1 Δ-DR2 N p>0.100
				Two-tailed T-Test			p=0.076 t=1.815. df=46
	Fig3-G	Locomotor activity			Interaction	F(95,4370)=0,7628	p=0.9574	Sidak's multiple compairson test
		Ankk1 lox/lox vs Ankk1 Δ-DR2 N	Ankk1 lox/lox n=24 Ankk1 Δ-DR2 N n=24	2way-ANOVA	Time	F(13.04, 600)=33.75	p<0.0001
					Genotype	F(1, 46)=0.2815	p=0.0964
					Subject	F(46, 4370)=15.06	p<0.0001
	Fig3-H	Food intake			Interaction	F(95, 4180)=1,376	p=0.0098	Sidak's multiple compairson test
		Ankk1 lox/lox vs Ankk1 Δ-DR2 N	Ankk1 lox/lox n=24 Ankk1 Δ-DR2 N n=22	2way-ANOVA	Time	F(95, 4180)=6.378	p<0.0001
					Genotype	F(1, 44)=0.9140	p=0.3443
					Subject	F(44, 4180)=1.353	p=0.0604
	Fig3-I	Energy ependiture			Interaction	F(95, 4370)=1.050	p=0.3516	Sidak's multiple compairson test
		Ankk1 lox/lox vs Ankk1 Δ-DR2 N	Ankk1 lox/lox n=24 Ankk1 Δ-DR2 N n=24	2way-ANOVA	Time	F(17.89, 822.7)=71.87	p<0.0001
					Genotype	F(1, 46)=0.4265	p=0.5170
					Subject	F(46, 4370)=104,2	p<0.0001
	Fig3-J	Fatty acid oxidation			Interaction	F(95, 4370)=0.4264	p>0.9999	Sidak's multiple compairson test
		Ankk1 lox/lox vs Ankk1 Δ-DR2 N	Ankk1 lox/lox n=24 Ankk1 Δ-DR2 N n=24	2way-ANOVA	Time	F(6.432, 295.9)=166.0	p<0.0001
					Genotype	F(1, 46)=0.02228	p=0.8820
					Subject	F(46, 4370)=31.85	p<0.0001

### Sheet: Figure 4
	Figure panels		n	Statistical Analysis		F-Value	p-value	Multiple compairasons
	Fig4-A	Body weight		Normality test	Anderson-Darling		Ob-Ankk1 lox/lox p=0.8096 Ob-Ankk1 Δ-DR2 N p=0.7345
		Ob-Ankk1 lox/lox vs Ob- Ankk1 Δ-DR2 N	Ob-Ankk1 lox/lox n=11		D'agostino Pearson test		Ob-Ankk1 lox/lox p=0,7158 Ob-Ankk1 Δ-DR2 N p=0,7277
			Ob-Ankk1 Δ-DR2 N n=10		Shapiro Wilk-test		Ob-Ankk1 lox/lox p=0,8288 Ob-Ankk1 Δ-DR2 N p=0,6509
					Kolmorogrov-Smirnov		Ankk1 lox/lox p>0,1000 Ankk1 Δ-DR2 N p>0,075
				Unpaired T-TEST			p=0.1871 t=1.369, dF=19
	Fig4-B	Lean Mass		Normality test	Anderson-Darling		Ob-Ankk1 lox/lox p=0.5506 Ob-Ankk1 Δ-DR2 N p=0.5487
		Ob-Ankk1 lox/lox vs Ob-Ankk1 Δ-DR2 N	Ob-Ankk1 lox/lox n=11		D'agostino Pearson test		Ankk1 lox/lox p=0.3823 Ankk1 Δ-DR2 N p=0.6959
			Ob-Ankk1 Δ-DR2 N n=10		Shapiro Wilk-test		Ob-Ankk1 lox/lox p=0.4441 Ob-Ankk1 Δ-DR2 N p=0.6860
					Kolmorogrov-Smirnov		Ob-Ankk1 lox/lox p>0.1000 Ob-Ankk1 Δ-DR2 N p>0.1000
				Two-tailed Mann Withney unpaired T-Test			p=0,1871
	Fig4-C	Fat Mass		Normality test	Anderson-Darling		Ob-Ankk1 lox/lox p=0,2631 Ob-Ankk1 Δ-DR2 N p=0,1766
		Ob-Ankk1 lox/lox vs Ob-Ankk1 Δ-DR2 N	Ob-Ankk1 lox/lox n=11 Ob-Ankk1 Δ-DR2 N n=10		D'agostino Pearson test		Ob-Ankk1 lox/lox p=0,2222 Ob-Ankk1 Δ-DR2 N p=0,0207
					Shapiro Wilk-test		Ob-Ankk1 lox/lox p=0,9180 Ob-Ankk1 Δ-DR2 N p=0,8928
					Kolmorogrov-Smirnov		Ob-Ankk1 lox/lox p>0.1000 Ob-Ankk1 Δ-DR2 N p>0.1000
				Two-tailed Mann Withney unpaired T-Test			p=0.0357
	Fig4-D	% of Fat Mass		Normality test	Anderson-Darling		Ob-Ankk1 lox/lox p=0.3177 Ob-Ankk1 Δ-DR2 N p=0.0212
		Ob-Ankk1 lox/lox vs Ob-Ankk1 Δ-DR2 N	Ob-Ankk1 lox/lox n=11		D'agostino Pearson test		Ob-Ankk1 lox/lox p=0.6282 Ob-Ankk1 Δ-DR2 N p=0.1159
			Ankk1 Δ-DR2 N n=10		Shapiro Wilk-test		Ob-Ankk1 lox/lox p=0.5519 Ob-Ankk1 Δ-DR2 N p=0.0711
					Kolmorogrov-Smirnov		Ob-Ankk1 lox/lox p=0.0613 Ob-Ankk1 Δ-DR2 N p=0.0647
				Two-tailed Mann Withney unpaired T-Test			p=0.0430
	Fig4-E	Locomotor activity			Interaction	F(95, 1805)=0.1129	p=0.1129	Sidak's multiple compairson test
		Ob-Ankk1 lox/lox vs Ob-Ankk1 Δ-DR2 N	Ob-Ankk1 lox/lox n=11 Ob-Ankk1 Δ-DR2 N n=10	2way-ANOVA	Time	F(95, 1805)=14.83	p<0,0001
					Genotype	F(1, 46)=0.2815	p=0,0964
					Subject	F(46, 4370)=15.06	p<0,0001
	Fig4-F	Food intake			Interaction	F(96, 1728)=1.104	0.2361	Sidak's multiple compairson test
		Ob-Ankk1 lox/lox vs Ob-Ankk1 Δ-DR2 N	Ankk1 lox/lox n=11 Ankk1 Δ-DR2 N n=9	2way-ANOVA	Time	F(11.28, 203.1)=1.996	p=0.0291
					Genotype	F(1, 18)=3.943e-005	p=0.9951
					Subject	F(18, 1728)=3.466	p<0,0001
	Fig4-G	Energy ependiture			Interaction	F(95, 1805)=1.001	p=0.4792	Sidak's multiple compairson test
		Ob-Ankk1 lox/lox vs Ob-Ankk1 Δ-DR2 N	Ob-Ankk1 lox/lox n=11 Ob-Ankk1 Δ-DR2 N n=10	2way-ANOVA	Time	F(95, 1805)=36.48	p<0,0001
					Genotype	F(1, 19)=2.859	p=0.1072
					Subject	F(19, 1805)=374.6	p<0,0001
	Fig4-H	Fatty acid oxidation			Interaction	F(95, 1805)=1.013	p=0.4487	Sidak's multiple compairson test
		Ob-Ankk1 lox/lox vs Ob-Ankk1 Δ-DR2 N	Ob-Ankk1 lox/lox n=11 Ob-Ankk1 Δ-DR2 N n=10	2way-ANOVA	Time	F(6.227, 118.3)=20.83	p<0,0001
					Genotype	F(1, 19)=6.206	p=0.0221
					Subject	F(19, 1805)=190.8	p<0,0001
	Fig4-I	Co-Variation KCAL/FO			Goodnes of Fit
		Light Phase			R Squared Sy.x	Ob-Ankk1 lox/lox=0.09627 Ob-Ankk1 Δ-DR2 N=0.1725								H
					Sy.x	Ob-Ankk1 lox/lox=0.6977 Ob-Ankk1 Δ-DR2 N=1.923
		Ob-Ankk1 lox/lox vs Ob-Ankk1 Δ-DR2 N	Ob-Ankk1 lox/lox n=11 Ob-Ankk1 Δ-DR2 N n=9	Simple linear Regression	Is slope Significantly non zero?	Ob-Ankk1 lox/lox	p=0.3531 F=0.9587 DFn, DFd (1, 9)
						Ob-Ankk1 Δ-DR2 N	p=0.2663 F=1.459 DFn, DFd (1, 7)
					Are lines different?	F=0.8488 DFn, DFd (1, 16)	p=0.3706
	Fig4-J	Co-Variation KCAL/FO			Goodnes of Fit
		Night Phase			R Squared Sy.x	Ob-Ankk1 lox/lox=0.02144 Ob-Ankk1 Δ-DR2 N=0.02800
					Sy.x	Ob-Ankk1 lox/lox=2.873 Ob-Ankk1 Δ-DR2 N=2.996
		Ob-Ankk1 lox/lox vs Ob-Ankk1 Δ-DR2 N	Ob-Ankk1 lox/lox n=11 Ob-Ankk1 Δ-DR2 N n=9	Simple linear Regression	Is slope Significantly non zero?	Ob-Ankk1 lox/lox	p=0.1972 F=0.6675 DFn, DFd (1, 9)
						Ob-Ankk1 Δ-DR2 N	p=0.2017 F=0.6670 DFn, DFd (1, 7)
					Are lines different?	F=0.03233 DFn, DFd (1, 16)	p=0.8596

### Sheet: Figure 5
	Figure panels		n	Statistical Analysis		F-Value	p-value	Multiple compairasons
	Fig5-A	T-maze			Interaction	F(5, 100)=5.016	p=0.0004	Sidak's multiple compairson test
		Ankk1 GFP-NAc vs Ankk1 Δ-Nac	Ankk1 GFP-NAc n=9	2way-ANOVA	Learning	F(5, 100)=7.287	p<0,0001	Line 4 p=0.0176
		(Learning phase)	Ankk1 Δ-NAc n=13		Genotype	F(1, 20)=12.67	p<0,0001	Line 5 p=0.0055
					Subject	F(20, 100)=1.986	p=0.0141	Line 6 p=0.0002
	Fig5-B	Operant conditioning			Interaction	F(1, 17)=0.08303	p=0.7767	Sidak's multiple compairson test
		Ankk1 GFP-NAc vs Ankk1 Δ-NAc	Ankk1 GFP-NAc n=8 Ankk1 Δ-NAc N n=11	2way-ANOVA	Learning	F(1, 17)=17.66	p=0.0006
					Genotype	F(1, 17)=7.127	p=0.0162
					Subject	F(17, 17)=2.073	p=0.0715
	Fig5-C	Body weight		Normality test	Anderson-Darling		Ankk1 GFP-NAc p=0.5062 Ankk1 Δ-NAc p=0.1703
		Ankk1 GFP-NAc vs Ankk1 Δ-NAc	Ankk1 GFP-NAc n=10		D'agostino Pearson test		Ankk1 GFP-NAc p=0.9936 Ankk1 Δ-NAc p=0.1782
			Ankk1 Δ-NAc n=12		Shapiro Wilk-test		Ankk1 GFP-NAc p=0.5615 Ankk1 Δ-NAc p=0.1110
					Kolmorogrov-Smirnov		Ankk1 GFP-NAc p>0.1000 Ankk1 Δ-NAc p>0.1000
				Two-tailed Mann Withney unpaired T-Test			p=0,4834
	Fig5-D	Lean Mass		Normality test	Anderson-Darling		Ankk1 GFP-NAc p=0.2407 Ankk1 Δ-NAc p=0.0650
		Ankk1 GFP-NAc vs Ankk1 Δ-Nac	Ankk1GFP-NAc n=10		D'agostino Pearson test		Ankk1 GFP-NAc p=0.4521 Ankk1 Δ-NAc p=0.0764
			Ankk1 Δ-NAc n=12		Shapiro Wilk-test		Ankk1 GFP-NAc p=0.1759 Ankk1 Δ-NAc p=0.0662
					Kolmorogrov-Smirnov		Ankk1 GFP-NAc p>0.1000 Ankk1 Δ-NAc p>0.1000
				Two-tailed Mann Withney unpaired T-Test			p=0.2964
	Fig5-E	Fat Mass		Normality test	Anderson-Darling		Ankk1 GFP-NAc p=0.7495 Ankk1 Δ-NAc p=0.6276
		Ankk1 GFP-NAc vs Ankk1 Δ-NAc	Ankk1GFP-NAc n=10		D'agostino Pearson test		Ankk1 GFP-NAc p=0.7499 Ankk1 Δ-NAc p=0.6867
			Ankk1 Δ-NAc n=12		Shapiro Wilk-test		Ankk1 GFP-NAc p=0.9130 Ankk1 Δ-NAc p=0.7689
					Kolmorogrov-Smirnov		Ankk1 GFP-NAc p>0.1000 Ankk1 Δ-NAc p>0.1000
				Two-tailed T-Test			p=0.0335 t=2.284, df=20
	Fig5-F	% of Fat Mass		Normality test	Anderson-Darling		Ankk1 GFP-NAc p=0.3359 Ankk1 Δ-NAc p=0.3400
		Ankk1 GFP-NAc vs Ankk1 Δ-NAc	Ankk1 GFP-NAc n=10		D'agostino Pearson test		Ankk1 GFP-NAc p=0.2371 Ankk1 Δ-NAc p=0.4177
			Ankk1 Δ-NAc n=12		Shapiro Wilk-test		Ankk1 GFP-NAc p=0.5617 Ankk1 Δ-NAc p=0.4561
					Kolmorogrov-Smirnov		Ankk1 GFP-NAc p>0.1000 Ankk1 Δ-NAc p>0.1000
				Two-tailed T-Test			p=0.0139 t=2.696, df=20
	Fig5-G	Locomotor activity			Interaction	F(95,1900)=0.8260	p=0.8856	Sidak's multiple compairson test
		Ankk1GFP-NAc vs Ankk1 Δ-Nac	Ankk1 GFP-NAc n=12 Ankk1 Δ-NAc n=10	2way-ANOVA	Time	F(3.585, 71.70)=20.30	p<0,0001
					Genotype	F(1, 20)=1.166	p=0.2931
					Subject	F(20, 1900)=39.43	p<0,0001
	Fig5-H	Food intake			Interaction	F(95, 1900)=1.241	p=0.0610	Sidak's multiple compairson test
		Ankk1 GFP-NAc vs Ankk1 Δ-NAc	Ankk1 GFP-NAc n=12 Ankk1 Δ-NAc n=10	2way-ANOVA	Time	F(14.92, 298,4)=3.266	p<0,0001
					Genotype	F(1, 20)=4.093	p=0.0566
					Subject	F(20, 1900)=1.707	p=0.0261
	Fig5-I	Energy ependiture			Interaction	F(95, 1900)=1.290	p=0,0340	Sidak's multiple compairson test
		Ankk1 GFP-NAc vs Ankk1 Δ-NAc	Ankk1 GFP-NAc n=12 Ankk1 Δ-NAc n=10	2way-ANOVA	Time	F(5.981, 119.6)=33.88	p<0,0001	NS
					Genotype	F(1, 20)=2.820	p=0.1086
					Subject	F(20, 1900)=99.76	p<0,0001
	Fig5-J	Fatty acid oxidation			Interaction	F(95, 1900)=3.658	p<0.0001	Sidak's multiple compairson test
		Ankk1 GFP-NAc vs Ankk1 Δ-NAc	Ankk1 GFP-NAc n=12 Ankk1 Δ-NAc n=10	2way-ANOVA	Time	F(3.692, 73.82)=19.09	p<0,0001	8h15 p=0.0440 6h45 p=0.0172 7h00 p=0.0115
					Genotype	F(1, 20)=8.842	p=0.0075
					Subject	F(20, 1900)=30.54	p<0,0001
	Fig5-K	Co-Variation KCAL/FO			Goodnes of Fit
		Light Phase			R Squared Sy.x	Ankk1 GFP-Nac =0.7652 Ankk1 Δ-NAc=0.5182
					Sy.x	Ankk1 GFP-NAc=0.01252 Ankk1 Δ-NAc=0.01657
		Ankk1 GFP-NAc vs Ankk1 Δ-Nac	Ankk1 GFP-NAc n=12 Ankk1 Δ-NAc n=10	Simple linear Regression	Is slope Significantly non zero?	Ankk1 GFP-NAc	p=0.0009 F=26,07 DFn, DFd (1, 8)
						Ankk1 Δ-Nac	p=0.0083 F=10.76 DFn, DFd (1,10)
					Are lines different?	F=1.257 DFn, DFd (1, 18)	p=0.3706
	Fig5-L	Co-Variation KCAL/FO			Goodnes of Fit
		Night Phase			R Squared Sy.x	Ankk1GFP-NAc=0.5419 Ankk1 Δ-NAc=0.3463
					Sy.x	Ankk1 GFP-NAc=0.0152 Ankk1 Δ-NAc=0.02503
		Ankk1 GFP-NAc vs Ankk1 Δ-Nac	Ankk1 GFP-NAc n=12 Ankk1 Δ-NAc n=10	Simple linear Regression	Is slope Significantly non zero?	Ankk1 GFP-Nac	p=0.0152 F=9.465 DFn, DFd (1, 8)
						Ankk1 Δ-NAc	p=0.0441 F=5.298 DFn, DFd (1, 10)
					Are lines different?	F=1.232 DFn, DFd (1, 18)	p=0.2861

### Sheet: Figure 6 
	Figure panels		n	Statistical Analysis		F-Value	p-value	Multiple compairasons
	Fig6-A	Body weight		Normality test	Anderson-Darling		Ob-Ankk1 GFP-NAc n too small Ob-Ankk1 Δ-NAc n too small
		Ob-Ankk1 GFP-NAc vs Ob-Ankk1 Δ-NAc	Ob-Ankk1 GFP-NAc n=6		D'agostino Pearson test		Ob-Ankk1 GFP-NAc n too small Ob-Ankk1 Δ-NAc n too small
			Ob-Ankk1 Δ-NAc n=6		Shapiro Wilk-test		Ankk1 GFP-NAc p=0.6741 Ankk1 Δ-NAc p=0.4289
					Kolmorogrov-Smirnov		Ankk1 GFP-NAc p>0.1000 Ankk1 Δ-NAc p>0.1000
				Two-tailed Mann Withney unpaired T-Test			p=0.0455
	Fig6-B	Lean Mass		Normality test	Anderson-Darling		Ob-Ankk1 GFP-NAc Nntoo small Ob-Ankk1 Δ-NAc n too small
		Ob-Ankk1 GFP-NAc vs Ob-Ankk1 Δ-Nac	Ob-Ankk1GFP-NAc n=6		D'agostino Pearson test		Ob-Ankk1 GFP-NAc n too small Ob-Ankk1 Δ-NAc n too small
			Ob-Ankk1 Δ-NAc n=6		Shapiro Wilk-test		Ob-Ankk1 GFP-NAc p=0.2785 Ob- Ankk1 Δ-NAc p=0.1040
					Kolmorogrov-Smirnov		Ob-Ankk1 GFP-NAc p>0.1000 Ob-Ankk1 Δ-NAc p>0.1000
				Two-tailed Mann Withney unpaired T-Test			p=0.2964
	Fig6-C	Fat Mass		Normality test	Anderson-Darling		Ob-Ankk1 GFP-NAc n too small Ob-Ankk1 Δ-Nac n too small
		Ob-Ankk1 GFP-NAc vs Ob-Ankk1 Δ-NAc	Ob-Ankk1 GFP-NAc n=6		D'agostino Pearson test		Ob-Ankk1 GFP-NAc n too small Ob-Ankk1 Δ-NAc n too small
			Ob- Ankk1 Δ-NAc n=6		Shapiro Wilk-test		Ankk1 GFP-NAc p=0.9992 Ankk1 Δ-NAc p=0.0933
					Kolmorogrov-Smirnov		Ankk1 GFP-NAc p>0.1000 Ankk1 Δ-NAc p>0.1000
				Two-tailed Mann Withney unpaired T-Test			p=0.0411
	Fig6-D	% of Fat Mass		Normality test	Anderson-Darling		Ob-Ankk1 GFP-NAc n too small Ob-Ankk1 Δ-NAc n too small
		Ob-Ankk1 GFP-NAc vs Ob- Ankk1 Δ-NAc	Ob-Ankk1 GFP-NAc n=6		D'agostino Pearson test		Ob-Ankk1 GFP-NAc n too small Ob-Ankk1 Δ-NAc n too small
			Ob- Ankk1 Δ-NAc n=6		Shapiro Wilk-test		Ob-Ankk1 GFP-NAc p=0.2770 Ob-Ankk1 Δ-NAc p=0.2362
					Kolmorogrov-Smirnov		Ob-Ankk1 GFP-NAc p>0.1000 Ob-Ankk1 Δ-NAc p>0.1000
				Two-tailed Mann Withney unpaired T-Test			p=0.0931
	Fig6-E	Food intake			Interaction	F(94, 939)=1.205	p=0.0988	Sidak's multiple compairson test
		Ob-Ankk1 GFP-NAc vs Ob-Ankk1 Δ-NAc	Ob-Ankk1 GFP-NAc n=12 Ob-Ankk1 Δ-NAc n=10	Mixed-effects ANOVA	Time	F(942, 939)=1.898	p<0,0001
					Genotype	F(1, 10)=3.588	p=0.0874
					Subject	F(10, 950)=15.69	p<0,0001
	Fig6-F	Locomotor activity			Interaction	F(95,950)=2.586	p<0,0001	Sidak's multiple compairson test
		Ob-Ankk1GFP-NAc vs Ob-Ankk1 Δ-Nac	Ob-Ankk1 GFP-NAc n=6 Ob-Ankk1 Δ-NAc n=6	2way-ANOVA	Time	F(5.664, 56.46)=21.16	p<0,0001	NS
					Genotype	F(1, 10)=8.891	p=0.0138
					Subject	F(10, 950)=15.69	p<0,0001
	Fig6-G	Ob-Ankk1 GFP-NAc vs Ob- Ankk1 Δ-NAc	Ob-Ankk1 GFP-NAc n=6 Ob-Ankk1 Δ-NAc n=6	2way-ANOVA	Time	F(6.251, 62.51)=31.67	p<0,0001
					Genotype	F(1, 10)=7.304	p=0.0222
					Subject	F(10, 950)=263.7	p<0,0001
	Fig6-H	Fatty acid oxidation			Interaction	F(95, 1900)=3.658	p<0.0001	Sidak's multiple compairson test
		Ob-Ankk1 GFP-NAc vs Ob- Ankk1 Δ-NAc	Ob-Ankk1 GFP-NAc n=6 Ob-Ankk1 Δ-NAc n=6	2way-ANOVA	Time	F(95, 950)=5.524	p<0,0001	12h45-->13h00 p=**** 13h15->13h30/14h15/15h15/16h00 p=** 13h45-->14h00/16h15-->16h30 p=* 14h30-->15h00 p=***
					Genotype	F(1, 10)=11.19	p=0.0074
					Subject	F(10, 950)=32.15	p<0,0001
	Fig6-K	Co-Variation KCAL/FO			Goodnes of Fit
		Light Phase			R Squared Sy.x	Ob-Ankk1 GFP-Nac =0.01036 Ob-Ankk1 Δ-NAc=0.2765
					Sy.x	Ob-Ankk1 GFP-NAc=0.03234 Ob-Ankk1 Δ-NAc=0.02955
		Ob-Ankk1 GFP-NAc vs Ob-Ankk1 Δ-Nac	Ob-Ankk1 GFP-NAc n=6 Ob-Ankk1 Δ-NAc n=6	Simple linear Regression	Is slope Significantly non zero?	Ob-Ankk1 GFP-NAc	p=0.8479 F=0.04187 DFn, DFd (1, 4)
						Ob-Ankk1 Δ-Nac	p=0.2840 F=1.529 DFn, DFd (1,4)
					Are lines different?	F=0.2195 DFn, DFd (1, 8)	p=0.6519
	Fig6-L	Co-Variation KCAL/FO			Goodnes of Fit
		Night Phase			R Squared Sy.x	Ob-Ankk1GFP-NAc=0.4118 Ob- Ankk1 Δ-NAc=0.6440
					Sy.x	Ob-Ankk1 GFP-NAc=0.02978 Ob-Ankk1 Δ-NAc=0.00308
		Ob-Ankk1 GFP-NAc vs Ob-Ankk1 Δ-Nac	Ob-Ankk1 GFP-NAc n=6 Ob-Ankk1 Δ-NAc n=6	Simple linear Regression	Is slope Significantly non zero?	Ob-Ankk1 GFP-Nac	p=0.1695 F=2.801 DFn, DFd (1, 4)
						Ob-Ankk1 Δ-NAc	p=0.0546 F=7.237 DFn, DFd (1, 4)
					Are lines different?	F=10.13 DFn, DFd (1, 8)	p=0.0129

### Sheet: Supplementary figure 2 
	Figure panels		n	Statistical Analysis		F-Value	p-value	Multiple compairasons
	Supp.Fig2-A	Operant conditioning % of Active LP			Interaction	F(1, 33)=0.01841	p=0.8929	Sidak's multiple compairson test
		Ankk1 lox/lox vs Ankk1 Δ-DR2 N	Ankk1 lox/lox n=18 Ankk1 Δ-DR2 N n=18	2way-ANOVA	Learning	F(1, 33)=51.44	p<0.0001
					Genotype	F(1, 33)=0.4372	p=0.5131
					Subject	F(33, 33)=1.842	p=0.0419
	Supp.Fig2-B	Breaking Point		Normality test	Anderson-Darling		Ankk1 lox/lox p=0.8192 Ankk1 Δ-DR2 N p=0.0296
		Ankk1 lox/lox vs Ankk1 Δ-DR2 N	Ankk1 lox/lox n=11 Ankk1 Δ-DR2 N n=11		D'agostino Pearson test		Ankk1 lox/lox p=0.6541 Ankk1 Δ-DR2 N p=0.0014
					Shapiro Wilk-test		Ankk1 lox/lox p=0.9084 Ankk1 Δ-DR2 N p=0.0161
					Kolmorogrov-Smirnov		Ankk1 lox/lox p>0.1000 Ankk1 Δ-DR2 N p=0.0324
				Two-tailed Mann Withney unpaired T-Test			p=0.5272

### Sheet: Supplementary figure 3
	Figure panels		n	Statistical Analysis		F-Value	p-value	Multiple compairasons
	Supp.Fig3-B			Normality test	Anderson-Darling		Ankk1 GFP-DS n too small Ankk1 Δ-DS n too small
		Ankk1 mRNA level Ankk1 GFP-DS vs Ankk1 Ankk1 Δ-DS	Ankk1 GFP-DS n=7		D'agostino Pearson test		Ankk1 GFP-DS n too small Ankk1 Δ-DS n too small
			Ankk1 Δ-DS n=6		Shapiro Wilk-test		Ankk1 GFP-DS p=0.2070 Ankk1 Δ-DS p=0.4109
					Kolmorogrov-Smirnov		Ankk1 GFP-DS p>0.1000 Ankk1 Δ-DS p>0.1000
				Two-tailed Mann Withney unpaired T-Test			p=0.0012
	Supp.Fig3-C			Normality test	Anderson-Darling		Ankk1 GFP-DS n too small Ankk1 Δ-DS n too small
		Dr2 mRNA level Ankk1GFP-DS vs Ankk1 Ankk1 Δ-DS	Ankk1 GFP-NAc n=7		D'agostino Pearson test		Ankk1 GFP-DS n too small Ankk1 Δ-DS n too small
			Ankk1 Δ-NAc n=6		Shapiro Wilk-test		Ankk1 GFP-DS p=0.5219 Ankk1 Δ-DS p=0.7681
					Kolmorogrov-Smirnov		Ankk1 GFP-DS p>0.1000 Ankk1 Δ-DS p>0.1000
				Two-tailed Mann Withney unpaired T-Test			p=0.0734
	Supp.Fig3-D				Interaction	F(8, 120)=0.2929	p=0.9672	Sidak's multiple compairson test
		Haloperidol effect on Ankk1GFP-DS and Ankk1 Ankk1 Δ-DS	Ankk1 GFP-DS n=10	2way-ANOVA	Time	F(8, 120)=19.35	p<0,0001
			Ankk1 Δ-DS n=7		Genotype	F(1, 15)=0.04784	p=0.8298
					Subject	F(15, 120)=1.320	p=0.2009
	Supp.Fig3-F			Normality test	Anderson-Darling		Ankk1 GFP-NAc n too small Ankk1 Δ-NAc n too small
		Ankk1 mRNA level Ankk1 GFP-NAc vs Ankk1 Ankk1 Δ-Nac	Ankk1 GFP-NAc n=6		D'agostino Pearson test		Ankk1 GFP-NAc n too small Ankk1 Δ-NAc n too small
			Ankk1 Δ-NAc n=6		Shapiro Wilk-test		Ankk1 GFP-NAc p=0.3865 Ankk1 Δ-NAc p=0.4101
					Kolmorogrov-Smirnov		Ankk1 GFP-NAc p>0.1000 Ankk1 Δ-NAc p>0.1000
				Two-tailed Mann Withney unpaired T-Test			p=0,0411
	Supp.Fig3-G			Normality test	Anderson-Darling		Ankk1 GFP-NAc n too small Ankk1 Δ-NAc n too small
		Drd2 mRNA level Ankk1 GFP-NAc vs Ankk1 Ankk1 Δ-Nac	Ankk1GFP-NAc n=6		D'agostino Pearson test		Ankk1 GFP-NAc n too small Ankk1 Δ-NAc n too small
			Ankk1 Δ-NAc n=6		Shapiro Wilk-test		Ankk1 GFP-NAc p=0.2203 Ankk1 Δ-NAc p=0.0350
					Kolmorogrov-Smirnov		Ankk1 GFP-NAc p>0.1000 Ankk1 Δ-NAc p>0.1000
				Two-tailed Mann Withney unpaired T-Test			p=0.0260
	Supp.Fig3-H				Interaction	F(8, 160)=5.906	p<0,0001	Sidak's multiple compairson test
		Haloperidol effect on Ankk1GFP-NAc and Ankk1 Ankk1 Δ-Nac	Ankk1 GFP-NAc n=9	2way-ANOVA	Time	F(8, 160)=20.93	p<0,0001	Trial 6 p=0.0033 Trial 7 p=0.0005
			Ankk1 Δ-NAc n=13		Genotype	F(1, 20)=11.79	p=0.0026	Trial 8 p<0,0001 Trial 9 p=0.0081
					Subject	F(20, 160)=6.895	p<0,0001

### Sheet: Supplementary figure 4
	Figure panels		n	Statistical Analysis		F-Value	p-value	Multiple compairasons
	Supp.Fig4-A	Operant conditioning			Interaction	F(1, 17)=1.364	p=0.2589	Sidak's multiple compairson test
		Inactive lever press	Ankk1 GFP-Nac n=8 Ankk1 Δ-NAc N n=11	2way-ANOVA	Learning	F(1, 17)=5.662	p=0.0293
		Ankk1 GFP-NAc vs Ankk1 Δ-NAc			Genotype	F(1, 17)=8.750	p=0.0088
					Subject	F(17, 17)=3.734	p=0.0048
	Supp.Fig4-B	Breaking point		Normality test	Anderson-Darling		Ankk1 GFP-NAc p=0.3833 Ankk1 Δ-NAc p=0.6077
		Ankk1 GFP-NAc vs Ankk1 Δ-NAc	Ankk1 GFP-Nac n=8 Ankk1 Δ-NAc N n=12		D'agostino Pearson test		Ankk1 GFP-NAc p=0.6892 Ankk1 Δ-NAc p=0.7773
					Shapiro Wilk-test		Ankk1 GFP-NAc p=0.3314 Ankk1 Δ-NAc p=0.7743
					Kolmorogrov-Smirnov		Ankk1 GFP-NAc p>0.1000 Ankk1 Δ-NAc p>0.1000
				Unpaired T-Test			p=0.9486 t=0.06543, df=18
	Supp.Fig4-C	Operant conditioning			Interaction	F(18, 324)=1.981	p=0.0104	Sidak's multiple compairson test
		Active lever press n during inactive phase (Ad libitum)	Ankk1 GFP-Nac n=8 Ankk1 Δ-NAc N n=13	2way-ANOVA	Learning	F(1.085, 19.54)=3.246	p=0.0844	NS
		Ankk1 GFP-NAc vs Ankk1 Δ-NAc			Genotype	F(1, 18)=1.720	p=0.2062
					Subject	F(18, 324)=32.23	p<0.0001
	Supp.Fig4-D	Operant conditioning			Interaction	F(19, 342)=3.274	p<0.0001	Sidak's multiple compairson test
		Active lever press n during inactive phase (Food resticiton )	Ankk1 GFP-Nac n=8 Ankk1 Δ-NAc N n=12	2way-ANOVA	Learning	F(1.195, 21.51)=9.312	p=0.0042	NS
		Ankk1 GFP-NAc vs Ankk1 Δ-NAc			Genotype	F(1, 18)=1.445	p=0.2449
					Subject	F(18, 342)=47.50	p<0.0001
	Supp.Fig4-E	Binge eating			Interaction	F(3, 60)=0.8644	p=0.4646	Sidak's multiple compairson test
		Consumed kcal/BW	Ankk1 GFP-Nac n=10 Ankk1 Δ-NAc N n=12	2way-ANOVA	Time	F(3, 60)=78.36	p<0.0001	Line 1 p<0.0001 Line 2p<0.0001
		Ankk1 GFP-NAc vs Ankk1 Δ-NAc			Genotype	F(1, 20)=30.20	p<0.0001	Line 3 p<0.0001
					Subject	F(20, 60)=14.11	p<0.0001	Line 4 p<0.0001

### Sheet: Supplementary figure 5
	Figure panels		n	Statistical Analysis		F-Value	p-value	Multiple compairasons
	Supp.Fig5-A	T-maze			Interaction	F(5, 85)=1.016	p=0.4134	Sidak's multiple compairson test
		Ankk1 GFP-DSc vs Ankk1 Δ-DS	Ankk1 GFP-DS n=9	2way-ANOVA	Learning	F(3.554, 60.42)=6.701	p=0,0003
		(Learning phase)	Ankk1 Δ-DS n=10		Genotype	F(1, 17)=0.6269	p=0.4394
					Subject	F(17, 85)=1.269	p=0.2329
	Supp.Fig5-A	T-maze			Interaction	F(4, 68)=0.1528	p=0.9611	Sidak's multiple compairson test
		Ankk1 GFP-DSc vs Ankk1 Δ-DS	Ankk1 GFP-DS n=9 Ankk1 Δ-DS N n=10	2way-ANOVA	Learning	F(3.019, 51.33)=4.539	p=0.0067
		(Reversal phase)			Genotype	F(1, 17)=30.68	p<0.0001
					Subject	F(17, 68)=0.8310	p=0.6529
	Supp.Fig5-B	Operant conditioning Active lever press			Interaction	F(1, 16)=0.5234	p=0.4798	Sidak's multiple compairson test
		Ankk1 GFP-DSc vs Ankk1 Δ-DS	Ankk1 GFP-DS n=9 Ankk1 Δ-DS N n=9	2way-ANOVA	Learning	F(1, 16)=128.4	p<0.0001
		(Reversal phase)			Genotype	F(1, 16)=0.09409	p=0.7630
					Subject	F(16, 16)=2.234	p=0.0591
	Supp.Fig5-C	Binge eating			Interaction	F(3, 45)= 0.2526	p=0.8591	Sidak's multiple compairson test
		Consumed Kcal/bw			Time	F(2.342, 36.49)=2.195	p=0.1165
			Ankk1 GFP-DS n=10 Ankk1 Δ-DS N n=7	2way-ANOVA	Genotype	F(1, 15)=0.2223	p=0.6441
					Subject	F(15, 45)=2.192	p=0.0216
	Supp.Fig5-D	Body weight		Normality test	Anderson-Darling		Ankk1 GFP-DS n too small Ankk1 Δ-DS n too small
		Ankk1 GFP-DS vs Ankk1 Δ-DS	Ankk1 GFP-DS n=6		D'agostino Pearson test		Ankk1 GFP-DS n too small Ankk1 Δ-DS n too small
			Ankk1 Δ-DS n=6		Shapiro Wilk-test		Ankk1 GFP-DS p=0.0013 Ankk1 Δ-DS p=0.5746
					Kolmorogrov-Smirnov		Ankk1 GFP-NAc p=0.0033 Ankk1 Δ-NAc p>0.1000
				Two-tailed Mann Withney unpaired T-Test			p=0.9372
	Supp.Fig5-E	Lean Mass		Normality test	Anderson-Darling		Ankk1 GFP-DS n too small Ankk1 Δ-DS n too small
		Ankk1 GFP-DS vs Ankk1 Δ-DS	Ankk1 GFP-DS n=6		D'agostino Pearson test		Ankk1 GFP-DS n too small Ankk1 Δ-DS n too small
			Ankk1 Δ-DS n=6		Shapiro Wilk-test		Ankk1 GFP-DS p=0.0150 Ankk1 Δ-DS p=0.4799
					Kolmorogrov-Smirnov		Ankk1 GFP-DS p=0.0127 Ankk1 Δ-DS p>0.1000
				Two-tailed Mann Withney unpaired T-Test			p>0.9999
	Supp.Fig5-F	Fat Mass		Normality test	Anderson-Darling		Ankk1 GFP-DS n too small Ankk1 Δ-DS n too small
		Ankk1 GFP-DS vs Ankk1 Δ-DS	Ankk1 GFP-DS n=6		D'agostino Pearson test		Ankk1 GFP-DS n too small Ankk1 Δ-DS n too small
			Ankk1 Δ-DS n=6		Shapiro Wilk-test		Ankk1 GFP-DS p=0.0005 Ankk1 Δ-DS p=0.5433
					Kolmorogrov-Smirnov		Ankk1 GFP-DS p=0.0008 Ankk1 Δ-DS p>0.1000
				Two-tailed Mann Withney unpaired T-Test			p=0.8182
	Supp.Fig5-G	% of Fat Mass		Normality test	Anderson-Darling		Ankk1 GFP-DS n too small Ankk1 Δ-DS n too small
		Ankk1 GFP-DS vs Ankk1 Δ-DS	Ankk1 GFP-DS n=6		D'agostino Pearson test		Ankk1 GFP-DS n too small Ankk1 Δ-DS n too small
			Ankk1 Δ-DS n=6		Shapiro Wilk-test		Ankk1 GFP-DS p=0.7193 Ankk1 Δ-DS p=0.1640
					Kolmorogrov-Smirnov		Ankk1 GFP-DS p>0.1000 Ankk1 Δ-DS p>0.1000
				Two-tailed Mann Withney unpaired T-Test			p=0.9372
	Supp.Fig5-H	Locomotor activity			Interaction	F(95,950)=0.8285	p=0.8776	Sidak's multiple compairson test
		Ankk1 GFP-DS vs Ankk1 Δ-DS	Ankk1 GFP-DS n=6	2way-ANOVA	Time	F(6.743, 67.43)=8.565	p<0,0001
			Ankk1 Δ-DS n=6		Genotype	F(1, 10)=3.468	p=0.0922
					Subject	F(10, 950)=12.02	p<0,0001
	Supp.Fig5-I	Food intake			Interaction	F(95,950)=0.9681	p=0.6576	Sidak's multiple compairson test
		Ankk1 GFP-DS vs Ankk1 Δ-DS	Ankk1 GFP-DS n=6	2way-ANOVA	Time	F(8.595, 85.95)=5.493	p<0,0001
			Ankk1 Δ-DS n=6		Genotype	F(1, 10)=1.216	p=0.0566
					Subject	F(10, 950)=1.132	p=0.3344
	Supp.Fig5-J	Energy ependiture			Interaction	F(95,950)=1.346	p=0.0191	Sidak's multiple compairson test
		Ankk1 GFP-NAc vs Ankk1 Δ-NAc	Ankk1 GFP-DS n=6	2way-ANOVA	Time	F(8.146, 81.46)=32.53	p<0,0001	NS
			Ankk1 Δ-DS n=6		Genotype	F(1, 10)=0.03930	p=0.8646
					Subject	F(10, 950)=88.57	p<0,0001
	Supp.Fig5-K	Fatty acid oxidation			Interaction	F(95,950)=2.777	p<0.0001	Sidak's multiple compairson test
		Ankk1 GFP-DS vs Ankk1 Δ-DS	Ankk1 GFP-DS n=6	2way-ANOVA	Time	F(4.947, 49.47)=96.73	p<0,0001	NS
			Ankk1 Δ-DS n=6		Genotype	F(1, 10)=1.212	p=0.2968
					Subject	F(10, 950)=38.25	p<0,0001
	Supp.Fig5-L	Co-Variation KCAL/FO			Goodnes of Fit			NA
		Light Phase			R Squared Sy.x	Ankk1 GFP-DS =0.01443 Ankk1 Δ-DS=0.3367
					Sy.x	Ankk1 GFP-DS =0.01146 Ankk1 Δ-DS=0.01130
		Ankk1 GFP-DS vs Ankk1 Δ-DS	Ankk1 GFP-DS n=6	Simple linear Regression	Is slope Significantly non zero?	Ankk1 GFP-DS	p=0.8207 F=0.05856 DFn, DFd (1, 4)	NA
			Ankk1 Δ-DS n=6			Ankk1 Δ-DS	p=0.2273 F=2.030 DFn, DFd (1,4)
					Are lines different?	F=1.040 DFn, DFd (1, 8)	p=0.3376
	Supp.Fig5-M	Co-Variation KCAL/FO			Goodnes of Fit
		Night Phase			R Squared Sy.x	Ankk1 GFP-DS =0.7328 Ankk1 Δ-DS=0.009436
					Sy.x	Ankk1 GFP-DS =0.0296 Ankk1 Δ-DS=0.04123
		Ankk1 GFP-DS vs Ankk1 Δ-DS	Ankk1 GFP-DS n=6	Simple linear Regression	Is slope Significantly non zero?	Ankk1 GFP-DS	p=0.0296 F=10.97 DFn, DFd (1, 4)	NA
			Ankk1 Δ-DS n=6			Ankk1 Δ-DS	p=0.0453 F=5.298 DFn, DFd (1, 10)
					Are lines different?	F=0.04777 DFn, DFd (1, 8)	p=0.8325
